## Supplementary material for "An intersectional expression platform for gene complementation using RNA-fragment end joining (REJ)": Table 1

### Sheet: Sheet1
Table 1. REJ toolkit plasmids for intersectional genetics and split-gene expression
Application class	Reconstituted cargo / output	Abbreviation used in construct set	5′ REJ plasmid ID	5′ REJ construct	3′ REJ plasmid ID	3′ REJ construct	Auxiliary / reporter plasmid ID	Auxiliary / reporter construct
Fluorescent reporter	Yellow fluorescent protein / mCitrine	Dual-mCitrine	11521	5′-CMV-REJ-Dual-mCitrine	11522	3′-REJ-Dual-mCitrine	—	—
Fluorescent reporter	Yellow fluorescent protein / mCitrine, alternate clone	Dual-mCitrine	11447	5′-CMV-REJ-Dual-mCitrine	11448	3′-REJ-Dual-mCitrine	—	—
Multipart fluorescent reporter	Three-part mCitrine / YFP reporter	Triple-mCitrine	10491	5′-CMV-REJ-Triple-mCitrine	10487	3′-REJ-Triple-mCitrine	—	—
Secreted reporter	Gaussia luciferase	GLuc2	11525	5′-CMV-REJ-GLuc2	11526	3′-REJ-GLuc2	—	—
Calcium reporter	GCaMP calcium indicator	GCaMP	11538	5′-CMV-REJ-GCaMP	11539	3′-REJ-GCaMP	—	—
Recombinase	Improved Cre recombinase	iCre	11523	5′-CMV-REJ-iCre	11524	3′-REJ-iCre	—	—
Recombinase	Optimized Flp recombinase	FlpO	11529	5′-CMV-REJ-FlpO	11530	3′-REJ-FlpO	—	—
Transcriptional regulator	Tetracycline-controlled transactivator, Tet-Off	TetOFF / tTA	11549	5′-CMV-REJ-TetOFF	11550	3′-REJ-TetOFF	11553	tetO-YFP-TetOFF reporter
Transcriptional activator	dCas9-VPR transcriptional activator	CasVPR	10902	5′-CMV-REJ-CasVPR	10903	3′-REJ-CasVPR	—	—
Chemogenetic receptor	Excitatory DREADD receptor hM3Dq	hM3Dq / DREADD	11533	5′-CMV-REJ-hM3Dq	11534	3′-REJ-hM3Dq	—	—
Optogenetic actuator	Red-activatable channelrhodopsin	ReaChR	11531	5′-CMV-REJ-ReaChR	11532	3′-REJ-ReaChR	—	—
Negative-selection enzyme	Herpes simplex virus thymidine kinase	HSV-TK / TK	11527	5′-CMV-REJ-Thymidine-Kinase	11528	3′-REJ-Thymidine-Kinase	—	—
Genome editor	Adenine base editor 8e	ABE8e	10775	5′-CMV-REJ-ABE8e	10776	3′-REJ-ABE8e	—	—
Genome editor	Ancestral cytosine base editor 4	AncBE4	10774	5′-CMV-REJ-AncBE4	10777	3′-REJ-AncBE4	—	—
Genome editor	Prime editor 2	PE2 / Prime Editor	10681	5′-CMV-REJ-Prime-Editor	10682	3′-REJ-Prime-Editor	—	—
Disease-relevant large gene	ATP-binding cassette subfamily A member 4	ABCA4	10617	5′-CMV-REJ-ABCA4	10618	3′-REJ-ABCA4	—	—
Disease-relevant large gene	Otoferlin	OTOF	10813	5′-CMV-REJ-OTOF	10814	3′-REJ-OTOF	—	—
Disease-relevant large gene	Myosin VIIA	MYO7A	10673	5′-CMV-REJ-MYO7A	10674	3′-REJ-MYO7A	—	—
Disease-relevant large gene	Coagulation factor VIII	F8 / Factor VIII	10665	5′-CMV-REJ-Factor-VIII	10666	3′-REJ-Factor-VIII	—	—
Cloning backbone	CMV-driven REJ multiple-cloning-site backbone	CMV-MCS-REJ	11519	5′-CMV-REJ-CMV-MCS-REJ	11520	3′-REJ-CMV-MCS-REJ	—	—
Cloning backbone	REJ multiple-cloning-site backbone	MCS-REJ	11432	5′-CMV-REJ-MCS-REJ	11433	3′-REJ-MCS-REJ	—	—
